# High rates of genome rearrangements and pathogenicity of *Shigella* spp

**DOI:** 10.1101/2020.06.12.147751

**Authors:** Zaira Seferbekova, Alexey Zabelkin, Yulia Yakovleva, Robert Afasizhev, Natalia O. Dranenko, Nikita Alexeev, Mikhail S. Gelfand, Olga O. Bochkareva

## Abstract

*Shigella* are pathogens originating within the *Escherichia* lineage but frequently classified as a separate genus. *Shigella* genomes contain numerous insertion sequences (ISs) that lead to pseudogenization of affected genes and an increase of non-homologous recombination. Here, we study 414 genomes of *E. coli* and *Shigella* strains to assess the contribution of genomic rearrangements to *Shigella* evolution. We found that *Shigella* experienced exceptionally high rates of intragenomic rearrangements and had a decreased rate of homologous recombination compared to pathogenic and non-pathogenic *E. coli*. The high rearrangement rate resulted in independent disruption of syntenic regions and parallel rearrangements in different *Shigella* lineages. Specifically, we identified two types of chromosomally encoded E3 ubiquitin-protein ligases acquired independently by all *Shigella* strains that also showed a high level of sequence conservation in the promoter and further in the 5’ intergenic region. In the only available enteroinvasive *E. coli* (EIEC) strain, which is a pathogenic *E. coli* with a phenotype intermediate between *Shigella* and non-pathogenic *E. coli*, we found a rate of genome rearrangements comparable to those in other *E. coli* and no functional copies of the two *Shigella*-specific E3 ubiquitin ligases. These data indicate that accumulation of ISs influenced many aspects of genome evolution and played an important role in the evolution of intracellular pathogens. Our research demonstrates the power of comparative genomics-based on synteny block composition and an important role of non-coding regions in the evolution of genomic islands.

**Importance:** Pathogenic *Escherichia coli* strains frequently cause infections in humans. Many *E. coli* exist in nature and their ability to cause disease is fueled by their ability to incorporate novel genetic information by extensive horizontal gene transfer of plasmids and pathogenicity islands. The emergence of antibiotic-resistant *Shigella* spp., which are pathogenic forms of *E. coli*, coupled with the absence of an effective vaccine against them, highlights the importance of the continuing study of these pathogenic bacteria. Our study contributes to the understanding of genomic properties associated with molecular mechanisms underpinning the pathogenic nature of *Shigella*. We characterize the contribution of insertion sequences to the genome evolution of these intracellular pathogens and suggest a role of upstream regions of chromosomal *ipaH* genes in the *Shigella* pathogenesis. The methods of rearrangement analysis developed here are broadly applicable to the analysis of genotype-phenotype correlation in historically recently emerging bacterial pathogens.
