## Supplementary Table S3 for "High rates of genome rearrangements and pathogenicity of *Shigella* spp"

id	vertex1	vertex2	mean_break_length_nucleotide	parallel_rear_score	parallel_rear_unique_innovation_count	parallel_rear_all_innovations_count	parallel_breakpoint_score	parallel_breakpoint_count	type
1	704h	857t	687472	2.4243998420302018	5	17	41.401601805673955	31	parallel_inversion
2	623h	678t	289533	2.2923591522654827	2	10	9.93607631347096	15	parallel_inversion
3	614h	623t	87941	2.2923591522654827	2	10	8.681073764561186	14	parallel_inversion
4	487h	519t	186495	1.9536349851469916	3	11	15.308494773787567	18	parallel_inversion
5	1085h	1091t	40860	0.6957562973735474	3	7	6.050034619368735	11	parallel_inversion
6	475h	477t	13738	0.6750566955698895	1	4	0.6750566955698895	4	parallel_inversion
7	169h	248t	409560	0.566860960552934	2	5	17.751110818589677	18	parallel_inversion
8	1122h	13t	92350	0.22589682743927003	2	4	6.473546416557008	11	parallel_inversion
9	900h	955t	187528	0.21732038259989184	1	2	7.601601514071758	13	parallel_inversion
10	36h	63t	124644	0.20122458230436255	2	4	4.105749175509967	10	parallel_inversion
11	340h	343t	17204	0.1899389154021361	1	2	1.5979135999755754	6	parallel_inversion
12	1066h	1082t	72927	0.1752721406493691	1	2	1.7124376186273733	7	parallel_inversion
13	682h	701t	73845	0.17298221364192487	1	2	2.0797037449932	6	parallel_inversion
14	249h	251t	3418	0.12907318666932516	1	2	0.31650994573371216	3	parallel_inversion
15	531h	532t	7641	0.08346024387357824	1	2	0.9823329991820648	6	parallel_inversion
16	1026h	1055t	106730	0.08040065394828157	1	2	3.3973572430877104	10	parallel_inversion
17	117h	118t	1579	0.07637555453291131	1	2	0.07637555453291131	2	parallel_inversion
18	116h	117t	3	0.07637555453291131	1	2	0.07637555453291131	2	parallel_inversion
19	388h	389t	205	0.06418742583076131	1	2	0.20657765082785573	3	parallel_inversion
20	1092h	1104t	51605	0.06131026281445778	1	2	0.6196453301216428	5	parallel_inversion
21	1104h	1106t	6111	0.06131026281445778	1	2	0.12435771817735097	3	parallel_inversion
22	462h	464t	3848	0.03836308785079724	1	2	0.07672617570159448	3	parallel_inversion
23	118h	120t	4664	0.035957912037133936	1	2	0.6235703107011332	5	parallel_inversion
24	115h	116t	1364	0.0026351537031730514	1	2	0.27098402892105805	4	parallel_inversion
25	130h	131t	298	0.0026351537031730514	1	2	0.005270307406346103	3	parallel_inversion
26	327h	336t	45938	0	0	0	2.5108417239808367	8	parallel_breakpoint
27	85h	93t	29315	0	0	0	2.3183355895238082	9	parallel_breakpoint
28	106h	115t	55630	0	0	0	1.7382533085981076	7	parallel_breakpoint
29	128h	130t	9458	0	0	0	1.1530537996017671	7	parallel_breakpoint
30	955h	956t	8856	0	0	0	0.8474516320738374	4	parallel_breakpoint
31	65h	66t	3964	0	0	0	0.7697713301935514	6	parallel_breakpoint
32	857h	865t	30810	0	0	0	0.664541221913622	4	parallel_breakpoint
33	66h	72t	13306	0	0	0	0.5266969345131489	4	parallel_breakpoint
34	268h	285t	54566	0	0	0	0.5006740853651469	4	parallel_breakpoint
35	540h	541t	3505	0	0	0	0.4920290595454954	4	parallel_breakpoint
36	339h	340t	1003	0	0	0	0.4418409155529637	4	parallel_breakpoint
37	581h	584t	9192	0	0	0	0.3815122999395031	3	parallel_breakpoint
38	150h	152t	4058	0	0	0	0.26322237394855297	3	parallel_breakpoint
39	521h	529t	23626	0	0	0	0.2629604060324171	3	parallel_breakpoint
40	1115h	1118t	9365	0	0	0	0.20992214040413396	3	parallel_breakpoint
41	72h	74t	4275	0	0	0	0.20405541011412193	3	parallel_breakpoint
42	256h	257t	8051	0	0	0	0.1675254922854671	2	parallel_breakpoint
43	584h	585t	3785	0	0	0	0.1568773566700306	2	parallel_breakpoint
44	1003h	1006t	4765	0	0	0	0.12396894755513461	2	parallel_breakpoint
45	466h	467t	3811	0	0	0	0.11886978400125309	3	parallel_breakpoint
46	254h	256t	3699	0	0	0	0.11697630409083681	2	parallel_breakpoint
47	161h	165t	11568	0	0	0	0.10806387711595619	2	parallel_breakpoint
48	136h	139t	18411	0	0	0	0.10508306601490602	2	parallel_breakpoint
49	548h	549t	3840	0	0	0	0.10386448786983984	2	parallel_breakpoint
50	472h	473t	8055	0	0	0	0.10242940077674556	2	parallel_breakpoint
51	436h	451t	41141	0	0	0	0.10242940077674556	2	parallel_breakpoint
52	338h	339t	3556	0	0	0	0.10225168286862601	2	parallel_breakpoint
53	1111h	1115t	16145	0	0	0	0.09995595397633818	2	parallel_breakpoint
54	131h	135t	15449	0	0	0	0.09703850807878775	3	parallel_breakpoint
55	1110h	1111t	5733	0	0	0	0.08844835949305171	3	parallel_breakpoint
56	1056h	1058t	8708	0	0	0	0.0805188262217888	2	parallel_breakpoint
57	121h	125t	15256	0	0	0	0.055709907156901356	2	parallel_breakpoint
58	27h	29t	3116	0	0	0	0.02977846743651403	2	parallel_breakpoint
59	478h	487t	19064	0	0	0	0.01742743613559785	2	parallel_breakpoint
60	1019h	1023t	6852	0	0	0	0.0061469252887856205	2	parallel_breakpoint
61	96h	97t	2875	0	0	0	0.0016128050012138388	2	parallel_breakpoint
62	899h	900t	1195	0	0	0	0.0008499281092707869	2	parallel_breakpoint
63	461h	462t	6325	0	0	0	0.00014402905413189325	2	parallel_breakpoint
64	1109h	1110t	1	0	0	0	5.994370048251569e-05	2	parallel_breakpoint
