## Supplementary Table S5 for "High rates of genome rearrangements and pathogenicity of *Shigella* spp"

ipaH block	neghbour block	gene	product
1360	351	yfhK	2-component sensor protein
1360	351	purL	phosphoribosylformylglycinamidine synthase
1360	350	purL	phosphoribosylformylglycinamidine synthase
1360	350	yfhD	membrane-bound lytic transglycosylase F
1360	349	yfhD	membrane-bound lytic transglycosylase F
1360	349	yfhC	tRNA-specific adenosine deaminase
1360	349	yfhB	uncharacterized isomerase
1360	348	yfhB	uncharacterized isomerase
1360	348	yfhH	uncharacterized protein
1360	805	ybhE	6-phosphogluconolactonase
1360	805	ybhD	DNA-binding transcriptional regulator
1360	804	ybhJ	hydratase
1360	1366	yfhL	ferredoxin
1360	1710	hypothetical	hypothetical
1360	1710	hypothetical	hypothetical
1360	1710	hypothetical	colicin transporter
1360	1710	hypothetical	hypothetical
1360	803	ybhB	kinase inhibitor protein
1360	803	bioA	adenosylmethionine--8-amino-7-oxononanoate aminotransferase
1360	802	bioA	adenosylmethionine--8-amino-7-oxononanoate aminotransferase
1360	802	bioB	biotin synthase
1360	802	bioF	8-amino-7-oxononanoate synthase
1360	802	bioC	biotin biosynthesis protein
1360	802	bioD	dithiobiotin synthetase
1360	339	yfiA	putative yhbH sigma 54 modulator
1360	339	pheL	leader peptide of chorismate mutase-P-prephenate
1360	339	pheA	chorismate mutase-P and prephenate dehydratase
1360	339	tyrA	chorismate mutase-T and prephenate dehydrogenase
1360	339	aroF	3-deoxy-D-arabinoheptulosonate-7-phosphate synthase
1360	339	yfiL	conserved hypothetical lipoprotein
1362	532	hypothetical	hypothetical
1362	532	ruvC	crossover junction endodeoxyribonuclease
1362	532	yebC	probable transcriptional regulatory protein
1362	532	ntpA	dihydroneopterin triphosphate pyrophosphatase
1362	532	aspS	aspartyl-tRNA synthetase
1362	532	yecD	uncharacterized isochorismatase family protein
1362	534	yebA	peptidase
1362	534	yebL	adhesin
1362	534	znuC	high-affinity zinc ABC transporter ATPase
1362	533	ruvB	Holliday junction DNA helicase
1362	533	ruvA	Holliday junction DNA helicase
1362	615	ydfG	malonic semialdehyde reductase
1362	615	dcp	dipeptidyl carboxypeptidase II
1362	805	ybhE	6-phosphogluconolactonase
1362	805	ybhD	transcriptional regulator
1362	702	phoQ	sensor protein
1362	702	phoP	DNA-binding transcriptional regulator
1362	702	purB	adenylosuccinate lyase
1362	702	ycfC	lysogenization regulator
1362	702	ycfB	transcription regulator
1362	702	hypothetical	phosphohydrolase
1362	702	ymfC	23S rRNA pseudouridine(2457) synthase
1362	701	icdA	isocitrate dehydrogenase
1362	541	hypothetical	hypothetical
1362	541	yebU	16S rRNA (cytosine(1407)-C(5))-methyltransferase F
1362	541	hypothetical	hypothetical
1362	541	hypothetical	hypothetical
